# Myosin binding protein-C limits strain induced cross-bridge detachment in response to rapid stretch in cardiac and skeletal muscle

**DOI:** 10.64898/2026.03.02.709089

**Authors:** Nichlas M. Engels, Rachel L. Sadler, Michel N. Kuehn, Devin L. Nissen, Dylan Reichert, Marius Meinhold, Wolfgang A. Linke, Weikang Ma, Anthony L. Hessel, Samantha P. Harris

## Abstract

Myosin binding protein-C (MyBP-C) consists of a family of regulatory proteins expressed in sarcomeres of cardiac, fast and slow twitch skeletal muscles. The 3 MyBP-C paralogs expressed in each muscle type are encoded by separate genes but maintain a similar structure. Given the overall similarity in structure and localization of each of paralog, it is assumed that MyBP-C expressed in different muscles have similar functional effects. Here we directly tested this assumption by making use of our cut and paste approach to remove and replace N-terminal regions of MyBP-C in sarcomeres of different muscle types. We found that the different MyBP-C paralogs similarly slowed cross-bridge cycling kinetics, increased Ca^2+^ sensitivity of tension, and damped force oscillations. However, responses to a rapid stretch in actively contracting fibers, taken as indices of cross-bridge detachment and attachment kinetics, differed in each muscle type and responses depended on the presence or absence of a given paralog of MyBP-C. Altered responses to stretch were most evident for fast MyBP-C where loss of MyBP-C in psoas muscle resulted in transient responses to stretch that resembled those found in cardiomyocytes. Replacement of cardiac MyBP-C with fast MyBP-C in cardiomyocytes led to responses similar to psoas muscle. In separate X-ray diffraction experiments we also found that loss of MyBP-C in Ca^2+-^activated psoas muscle increased lattice disorder, reduced the ordering of myosin heads, and decreased thin filament length. Taken together, these results indicate that the different MyBP-C paralogs exert both common and unique effects on myosin cross-bridge kinetics.

**Significance Statement:** MyBP-C is a family of regulatory proteins found in muscle sarcomeres, where they regulate contraction and relaxation. Mutations in all MyBP-C paralogs cause disease in skeletal and cardiac muscles. We used a powerful “cut and paste” strategy to selectively remove MyBP-C from slow-twitch, fast-twitch, and cardiac muscle to show that each MyBP-C effects cross-bridge behavior similarly, though to varying degrees. Each MyBP-C had a notable effect on transient responses to rapid stretch, where MyBP-C was found to limit strain-induced cross-bridge detachment, especially in fast-twitch muscles. Strain-induced cross-bridge detachment is critical for rapid filling of the left ventricle in diastole and for sustained contraction in skeletal muscle. MyBP-C paralogs appear adapted to meet the mechanical demands of each muscle type.
