## Supplemental Dataset 1 - Statistical Tables for "Myosin binding protein-C limits strain induced cross-bridge detachment in response to rapid stretch in cardiac and skeletal muscle"

### Sheet: Sheet1
Statistics:		Figure2
Table S1 - Statistics for Figure 2									Table S2 - Statistics for Figure 3									Table S3 - Statistics for Figure 4										Table S4 - Statistics for Figure 5									Table S5 - Statistics for Figure 6 and Supplemental Figure 4
Parameter (n)	Condition	pCa	mean ± sem	T-Test/ANOVA Main Effects	F	P	Significance		Parameter (n)	Condition	pCa	mean ± sem	ANOVA Main Effects	F	P	Significant		Parameter	Condition	pCa	mean ± sem	Statistic Test	Main Effects	F	P	Significant/Connecting Letters		Parameter	Condition	pCa	mean ± sem	ANOVA Main Effects	F	P	Significance		Parameter	Sarcomere Length	Condition	mean ± sem	ANOVA Main Effects	F	P	Significance
pCa50	Cardiac +cMyBP-C	N/A	5.401 ± 0.01	Treatment		p < 0.0001	*		P2/P %	Cardiac +cMyBP-C	4.5	(-) 1.447 ± 1.053	pCa	8.6926	<0.0001	B		pCa50	Cardiac +cMyBP-C	N/A	5.401 ± 0.011	ANOVA	1. +cMyBP-C vs -cMyBP-C		<0.0001	*		P2/P%	Cardiac +cMyBP-C	4.5	(-) 1.682 ± 0.370	pCa	12.7347	<0.0001	C D		d1,0	2.4	Pre	39.248 ± 0.179	SL	10.6403	0.0014	SL 24: A
pCa50	Cardiac - cMyBP-C	N/A	5.320 ± 0.01						P2/P %	Cardiac -cMyBP-C	4.5	(-) 4.263 ± 1.427	Treatment	6.1427	0.017	B		pCa50	Cardiac - cMyBP-C	N/A	5.315 ± 0.010	ANOVA	2. -cMyBP-C vs cC0C7Sc		0.0001	*		P2/P%	Cardiac - cMyBP-C	4.5	(-) 5.507 ± 1.066	Treatment	194.418	<0.0001	C D		d1,0	2.4	Post	39.468 ± 0.210	Treatment	2.1043	0.1494	SL 3.0: B
pCa50	Fast Twitch +fMyBP-C	N/A	5.630 ± 0.01	Treatment		p < 0.0001	*		P2/P %	Cardiac +cMyBP-C	5.3	(-) 0.790 ± 1.119	pCa*Treatment	10.972	<0.0001	B		pCa50	Cardiac +cC0C7Sc	N/A	5.386 ± 0.015	ANOVA	3. +cMyBP-C vs cC0C7Sc		0.0721	ns		P2/P%	Cardiac +cC0C7Sc	4.5	6.974 ± 0.473	pCa*Treatment	6.6741	<0.0001	A B		d1,0	3	Pre	38.411 ± 0.232	SL*Treatment	0.2216	0.6387
pCa50	Fast-Twitch -fMyBP-C	N/A	5.57 ± 0.01						P2/P %	Cardiac -cMyBP-C	5.3	(-) 3.492 ± 1.175				B		pCa50	Cardiac +cMyBP-C	N/A	5.535 ± 0.018	ANOVA	1. +cMyBP-C vs -cMyBP-C		0.0056	*		P2/P%	Cardiac +cMyBP-C	5.2	(-) 0.881 ± 0.446				C		d1,0	3	Post	38.842 ± 0.275
pCa50	Slow-Twitch +sMyBP-C	N/A	5.38 ± 0.02	Treatment		0.2713	n.s		P2/P %	Cardiac +cMyBP-C	5.4	(-) 1.336 ± 1.502				B		pCa50	Cardiac - cMyBP-C	N/A	5.441 ± 0.014	ANOVA	2. -cMyBP-C vs fC1C7Sc		0.0005	*		P2/P%	Cardiac - cMyBP-C	5.2	(-) 2.883 ± 0.479				C D		I11/I10 Intensity Ratio	2.4	Pre	3.902 ± 0.128	SL	1.6805	0.1973	A
pCa50	Slow-Twitch -sMyBP-C	N/A	5.36 ± 0.02						P2/P %	Cardiac -cMyBP-C	5.4	(-) 1.104 ± 1.108				B		pCa50	Cardiac +fC1C7Sc	N/A	5.540 ± 0.014	ANOVA	3. +cMyBP-C vs fC1C7Sc		0.9578	n.s		P2/P%	Cardiac +cC0C7Sc	5.2	8.128 ± 0.689				A B		I11/I10 Intensity Ratio	2.4	Post	3.992 ± 0.181	Treatment	1.4655	0.2284	A
ktr	Cardiac +cMyBP-C	4.5	1 ± 0	pCa	5.1336	<0.0001	*		P2/P %	Cardiac +cMyBP-C	5.5	(-) 2.582 ± 2.225				B		pCa50	Cardiac +cMyBP-C	N/A	5.550 ± 0.019	ANOVA	1. +cMyBP-C vs -cMyBP-C		<0.0001	*		P2/P%	Cardiac +cMyBP-C	5.3	(-) 4.023 ± 0.413				C D		I11/I10 Intensity Ratio	3	Pre	4.008 ± 0.235	SL*Treatment	0.5226	0.4711	A
ktr	Cardiac - cMyBP-C	4.5	1 ± 0	Treatment	104.819	0.0254	*		P2/P %	Cardiac -cMyBP-C	5.5	2.835 ± 2.912				A		pCa50	Cardiac - cMyBP-C	N/A	5.488 ± 0.015	ANOVA	2. -cMyBP-C vs sC1C7Sc		<0.0001	*		P2/P%	Cardiac - cMyBP-C	5.3	(-) 1.957 ± 0.511				C D		I11/I10 Intensity Ratio	3	Post	4.366 ± 0.199				A
ktr	Cardiac +cMyBP-C	5.2	0.971 ± 0.013	pCa*Treatment	1.5587	0.1781	n.s		P2/P%	Fast-Skeletal +fMyBP-C	4.5	15.172 ± 1.058	pCa	10.4926	0.4481	n.s		pCa50	Cardiac + sC1C7Sc	N/A	5.536 ± 0.017	ANOVA	3. +cMyBP-C vs sC1C7Sc		0.085	n.s		P2/P%	Cardiac +cC0C7Sc	5.3	7.150 ± 0.591				A B		SigmaD	2.4	Pre	11.939 ± 0.486	SL	14.8789	0.0002	Pre: A
ktr	Cardiac - cMyBP-C	5.2	0.827 ± 0.018						P2/P%	Fast-Skeletal -fMyBP-C	4.5	6.808 ± 1.837	Treatment	220.511	<0.0001	*		ktr	Cardiac +cMyBP-C	4.5	1 ± 0	ANOVA	pCa	100.121	<.0001	A B		P2/P%	Cardiac +cMyBP-C	5.4	(-) 5.589 ± 0.494				D		SigmaD	2.4	Post	13.150 ± 0.495	Treatment	4.836	0.03	Post: B
ktr	Cardiac +cMyBP-C	5.3	0.764 ± 0.024						P2/P%	Fast-Skeletal +fMyBP-C	5.3	16.265 ± 1.139	pCa*Treatment	6.9962	0.0547	n.s		ktr	Cardiac - cMyBP-C	4.5	1 ± 0	ANOVA	Treatment	9.1678	0.0002	A B		P2/P%	Cardiac - cMyBP-C	5.4	(-) 2.227 ± 0.160				C D		SigmaD	3	Pre	14.042 ± 0.590	SL*Treatment	0.0025	0.9599
ktr	Cardiac - cMyBP-C	5.3	0.524 ± 0.024						P2/P%	Fast-Skeletal -fMyBP-C	5.3	3.594 ± 2.399						ktr	Cardiac +cC0C7Sc	4.5	1 ± 0	ANOVA	pCa*Treatment	3.049	0.0046	A B		P2/P%	Cardiac +cC0C7Sc	5.4	6.668 ± 0.538				A B		SigmaD	3	Post	15.198 ± 0.539
ktr	Cardiac +cMyBP-C	5.4	0.530 ± 0.031						P2/P%	Fast-Skeletal +fMyBP-C	5.4	16.455 ± 1.180						ktr	Cardiac +cMyBP-C	5.2	0.970 ± 0.078	ANOVA				A B		P2/P%	Cardiac +cMyBP-C	5.5	(-) 2.853 ± 1.125				C D		IM3	2.4	Pre	1.663 ± 0.233	SL	0.7113	0.4004
ktr	Cardiac - cMyBP-C	5.4	0.304 ± 0.022						P2/P%	Fast-Skeletal -fMyBP-C	5.4	2.922 ± 2.594						ktr	Cardiac - cMyBP-C	5.2	1.218 ± 0.122	ANOVA				A		P2/P%	Cardiac - cMyBP-C	5.5	5.598 ± 2.229				B		IM3	2.4	Post	1.084 ± 0.172	Treatment	15.3312	0.0001
ktr	Cardiac +cMyBP-C	5.5	0.244 ± 0.026						P2/P%	Fast-Skeletal +fMyBP-C	5.5	16.787 ±						ktr	Cardiac +cC0C7Sc	5.2	0.804 ± 0.029	ANOVA				B C D		P2/P%	Cardiac +cC0C7Sc	5.5	10.444 ± 1.177				A		IM3	3	Pre	1.938 ± 0.333	SL*Treatment	3.4927	0.0636
ktr	Cardiac - cMyBP-C	5.5	0.114 ± 0.016						P2/P%	Fast-Skeletal -fMyBP-C	5.5	(-) 0.991 ± 2.508						ktr	Cardiac +cMyBP-C	5.3	0.668 ± 0.029	ANOVA				C D E		P2/P%	Cardiac +cMyBP-C	4.5	(-) 1.447 ± 1.053	pCa	3.9466	0.0108	Pre: A		IM3	3	Post	0.881 ± 0.162
ktr	Fast-Skeletal +fMyBP-C	4.5	1 ± 0	pCa	5.0752	0.0011	A B		P2/P%	Fast-Skeletal +fMyBP-C	5.6	16.839 ± 1.252						ktr	Cardiac - cMyBP-C	5.3	0.859 ± 0.086	ANOVA				B C		P2/P%	Cardiac - cMyBP-C	4.5	(-) 4.263 ± 1.427	Treatment	244.757	<0.0001	Post: A		SM3	2.4	Pre	14.412 ± 0.007	SL	1.3016	0.2553	A
ktr	Fast-Skeletal -fMyBP-C	4.5	1 ± 0	Treatment	50.1102	<0.0001	A B		P2/P%	Fast-Skeletal -fMyBP-C	5.6	(-) 2.081 ± 1.889						ktr	Cardiac +cC0C7Sc	5.3	0.569 ± 0.050	ANOVA				D E F		P2/P%	Cardiac +fC1C7Sc	4.5	15.315 ± 2.032	pCa*Treatment	2.1104	0.0599	fC1C7Sc B		SM3	2.4	Post	14.399 ± 0.007	Treatment	2.3758	0.1249	A
ktr	Fast-Skeletal +fMyBP-C	5.3	0.926 ± 0.043	pCa*Treatment	5.9859	0.0003	A B C		P2/P%	Fast-Skeletal +fMyBP-C	5.7	13.363 ± 1.624						ktr	Cardiac +cMyBP-C	5.4	0.454 ± 0.039	ANOVA				E F G		P2/P%	Cardiac +cMyBP-C	5.3	(-) 0.790 ± 1.119						SM3	3	Pre	14.42 ± 0.009	SL*Treatment	0.0497	0.8238	A
ktr	Fast-Skeletal -fMyBP-C	5.3	1.028 ± 0.024				A B		P2/P%	Fast-Skeletal -fMyBP-C	5.7	3.352 ± 3.816						ktr	Cardiac - cMyBP-C	5.4	0.467 ± 0.069	ANOVA				E F G		P2/P%	Cardiac - cMyBP-C	5.3	(-) 3.492 ± 1.175						SM3	3	Post	14.409 ± 0.011				A
ktr	Fast-Skeletal +fMyBP-C	5.4	0.874 ± 0.034				B C D		P2/P%	Slow-Skeletal +sMyBP-C	4.5	4.321 ± 1.652	pCa	10.2138	<0.0001	*		ktr	Cardiac +cC0C7Sc	5.4	0.390 ± 0.051	ANOVA				F G		P2/P%	Cardiac +fC1C7Sc	5.3	20.697 ± 2.032						ST3	2.4	Pre	12.731 ± 0.010	SL	0.0103	0.9149	Pre: A
ktr	Fast-Skeletal -fMyBP-C	5.4	0.986 ± 0.026				A B		P2/P%	Slow-Skeletal -sMyBP-C	4.5	(-) 2.499 ± 0.418	Treatment	0.7721	0.3827	n.s		ktr	Cardiac +cMyBP-C	5.5	0.279 ± 0.031	ANOVA				G		P2/P%	Cardiac +cMyBP-C	5.4	(-) 1.336 ± 1.502						ST3	2.4	Post	12.714 ± 0.012	Treatment	4.3999	0.0377	Post: B
ktr	Fast-Skeletal +fMyBP-C	5.5	0.780 ± 0.037				C D		P2/P%	Slow-Skeletal +sMyBP-C	5.2	7.740 ± 2.647	pCa*Treatment	0.0545	0.9943	n.s		ktr	Cardiac - cMyBP-C	5.5	0.281 ± 0.059	ANOVA				G		P2/P%	Cardiac - cMyBP-C	5.4	(-) 1.104 ± 1.108						ST3	3	Pre	12.738 ± 0.011	SL*Treatment	0.4044	0.5258
ktr	Fast-Skeletal -fMyBP-C	5.5	1.025 ± 0.051				A		P2/P%	Slow-Skeletal -sMyBP-C	5.2	1.105 ± 0.973						ktr	Cardiac +cC0C7Sc	5.5	0.264 ± 0.055	ANOVA				F G		P2/P%	Cardiac +fC1C7Sc	5.4	20.820 ± 2.689						ST3	3	Post	12.705 ± 0.015
ktr	Fast-Skeletal +fMyBP-C	5.6	0.732 ± 0.133				D		P2/P%	Slow-Skeletal +sMyBP-C	5.3	6.808 ± 1.837						ktr	Cardiac +cMyBP-C	4.5	1 ± 0	ANOVA	pCa	33.171	<0.0001	Pre: AB		P2/P%	Cardiac +cMyBP-C	5.5	(-) 2.582 ± 2.225						SM6	2.4	Pre	7.253 ± 0.003	SL	2.2976	0.1324	A
ktr	Fast-Skeletal -fMyBP-C	5.6	1.007 ± 0.059				A B		P2/P%	Slow-Skeletal -sMyBP-C	5.3	6.626 ± 1.448						ktr	Cardiac - cMyBP-C	4.5	1 ± 0	ANOVA	Treatment	5.493	0.0061	Post: A		P2/P%	Cardiac - cMyBP-C	5.5	2.835 ± 2.912						SM6	2.4	Post	7.253 ± 0.005	Treatment	0.9375	0.335	A
ktr	Fast-Skeletal +fMyBP-C	5.7	0.516 ± 0.049						P2/P%	Slow-Skeletal +sMyBP-C	5.4	7.791 ± 3.001						ktr	Cardiac +fC1C7Sc	4.5	1 ± 0	ANOVA	pCa*Treatment	1.8062	0.0904	fC1C7Sc: B		P2/P%	Cardiac +fC1C7Sc	5.5	22.334 ± 2.752						SM6	3	Pre	7.250 ± 0.006	SL*Treatment	0.7176	0.3988	A
ktr	Fast-Skeletal -fMyBP-C	5.7	0.602 ± 0.054						P2/P%	Slow-Skeletal -sMyBP-C	5.4	2.020 ± 1.225						ktr	Cardiac +cMyBP-C	5.3	1.089 ± 0.078	ANOVA						P2/P%	Cardiac +cMyBP-C	5.6	5.689 ± 5.213						SM6	3	Post	7.241 ± 0.005				A
ktr	Slow-Skeletal +sMyBP-C	4.5	1 ± 0	pCa	5.4201	0.0009	*		P2/P%	Slow-Skeletal +sMyBP-C	5.5	12.304 ± 2.650						ktr	Cardiac - cMyBP-C	5.3	1.170 ± 0.097	ANOVA						P2/P%	Cardiac - cMyBP-C	5.6	9.864 ± 8.294						SALL6	2.4	Pre	5.867 ± 0.005	SL	4.1565	0.043	Pre: A
ktr	Slow-Skeletal -sMyBP-C	4.5	1 ± 0	Treatment	9.0984	0.0038	*		P2/P%	Slow-Skeletal -sMyBP-C	5.5	5.707 ± 2.395						ktr	Cardiac +fC1C7Sc	5.3	0.953 ±0.138	ANOVA						P2/P%	Cardiac +fC1C7Sc	5.6	30.247 ± 3.841						SALL6	2.4	Post	5.849 ± 0.006	Treatment	9.3257	0.0026	Post: B
ktr	Slow-Skeletal +sMyBP-C	5.2	0.693 ± 0.091	pCa*Treatment	1.2833	0.2877	n.s		Pdf/P%	Cardiac +cMyBP-C	4.5	7.980 ± 0.740	pCa	7.7251	<0.0001	*		ktr	Cardiac +cMyBP-C	5.4	0.898 ± 0.044	ANOVA						P2/P%	Cardiac +cMyBP-C	4.5	0.998 ±0.873	pCa	5.577	0.0004	B C		SALL6	3	Pre	5.878 ± 0.005	SL*Treatment	0.0213	0.8842
ktr	Slow-Skeletal -sMyBP-C	5.2	0.844 ± 0.046						Pdf/P%	Cardiac -cMyBP-C	4.5	12.470 ± 0.826	Treatment	16.9156	0.0001	*		ktr	Cardiac - cMyBP-C	5.4	1.017 ± 0.069	ANOVA						P2/P%	Cardiac - cMyBP-C	4.5	0.009 ± 1.038	Treatment	278.781	<0.0001	C		SALL6	3	Post	5.861 ± 0 .005
ktr	Slow-Skeletal +sMyBP-C	5.3	0.635 ± 0.053						Pdf/P%	Cardiac +cMyBP-C	5.3	9.048 ± 0.900	pCa*Treatment	1.5684	0.192	n.s		ktr	Cardiac +fC1C7Sc	5.4	0.623 ± 0.071	ANOVA						P2/P%	Cardiac + sC1C7Sc	4.5	15.288 ± 1.198	pCa*Treatment	2.3509	0.0234	A		SALL7	2.4	Pre	5.033 ± 0.008	SL	4.785	0.0308
ktr	Slow-Skeletal -sMyBP-C	5.3	0.756 ± 0.093						Pdf/P%	Cardiac -cMyBP-C	5.3	13.139 ± 1.158						ktr	Cardiac +cMyBP-C	5.5	0.624 ± 0.049	ANOVA						P2/P%	Cardiac +cMyBP-C	5.3	2.808 ± 0.557				B C		SALL7	2.4	Post	5.041 ± 0.007	Treatment	0.0046	0.9459
ktr	Slow-Skeletal +sMyBP-C	5.4	0.628 ± 0.062						Pdf/P%	Cardiac +cMyBP-C	5.4	10.177 ± 1.142						ktr	Cardiac - cMyBP-C	5.5	0.756 ± .057	ANOVA						P2/P%	Cardiac - cMyBP-C	5.3	(-) 0.849 ± .294				C		SALL7	3	Pre	5.06 ± 0.005	SL*Treatment	0.7768	0.38
ktr	Slow-Skeletal -sMyBP-C	5.4	0.884 ± 0.144						Pdf/P%	Cardiac -cMyBP-C	5.4	14.860 ± 1.391						ktr	Cardiac +fC1C7Sc	5.5	0.548 ± 0.017	ANOVA						P2/P%	Cardiac + sC1C7Sc	5.3	14.584 ± 1.214				A		SALL7	3	Post	5.051 ± 0.005
ktr	Slow-Skeletal +sMyBP-C	5.5	0.636 ± 0.060						Pdf/P%	Cardiac +cMyBP-C	5.5	14.196 ± 1.049						ktr	Cardiac +cMyBP-C	5.6	0.426 ± 0.059	ANOVA						P2/P%	Cardiac +cMyBP-C	5.4	1.110 ± 1.080				B C		SgActin	2.4	Pre	2.710 ± 0.003	SL	4.1552	0.0439
ktr	Slow-Skeletal -sMyBP-C	5.5	0.928 ± 0.147						Pdf/P%	Cardiac -cMyBP-C	5.5	21.314 ± 2.518						ktr	Cardiac - cMyBP-C	5.6	0.495 ± 0.094	ANOVA						P2/P%	Cardiac - cMyBP-C	5.4	(-) 1.771 ± .348				C		SgActin	2.4	Post	2.709 ± 0.004	Treatment	0.7291	0.3951
									Pdf/P%	Cardiac +cMyBP-C	5.6	14.820 ± 2.556						ktr	Cardiac +fC1C7Sc	5.6	0.582 ± 0.077	ANOVA						P2/P%	Cardiac + sC1C7Sc	5.4	15.426 ± 1.214				A		SgActin	3	Pre	2.719 ± 0.002	SL*Treatment	0.259	0.6119
									Pdf/P%	Cardiac -cMyBP-C	5.6	14.435 ± 2.366						ktr	Cardiac +cMyBP-C	4.5	1 ± 0	ANOVA	pCa		<0.0001	Pre: A		P2/P%	Cardiac +cMyBP-C	5.5	(-) 0.734 ± .539				C		SgActin	3	Post	2.714 ± 0.003
									Pdf/P%	Fast-Skeletal +fMyBP-C	4.5	(-) 8.437 ± 0.704	pCa	10.0364	<0.0001	E		ktr	Cardiac - cMyBP-C	4.5	1 ± 0	ANOVA	Treatment		0.0046	Post: AB		P2/P%	Cardiac - cMyBP-C	5.5	(-) 0.014 ± 0.280				C
									Pdf/P%	Fast-Skeletal -fMyBP-C	4.5	(-) 1.694 ± 1.803	Treatment	165.82	<0.0002	D E		ktr	Cardiac + sC1C7Sc	4.5	1 ± 0	ANOVA	pCa*Treatment		0.5199	sC1C7Sc: B		P2/P%	Cardiac + sC1C7Sc	5.5	16.503 ± 1.480				A
									Pdf/P%	Fast-Skeletal +fMyBP-C	5.3	(-) 7.964 ± 0.750	pCa*Treatment	3.1182	0.0118	E		ktr	Cardiac +cMyBP-C	5.3	0.988 ± 0.045	ANOVA						P2/P%	Cardiac +cMyBP-C	5.6	2.192 ± 1.330				B C
									Pdf/P%	Fast-Skeletal -fMyBP-C	5.3	1.750 ± 2.246				C D		ktr	Cardiac - cMyBP-C	5.3	0.879 ± 0.041	ANOVA						P2/P%	Cardiac - cMyBP-C	5.6	6.331 ± 2.345				B
									Pdf/P%	Fast-Skeletal +fMyBP-C	5.4	(-) 8.088 ± 0.674				E		ktr	Cardiac + sC1C7Sc	5.3	0.803 ± 0.065	ANOVA						P2/P%	Cardiac + sC1C7Sc	5.6	17.749 ± 2.081				A
									Pdf/P%	Fast-Skeletal -fMyBP-C	5.4	2.773 ± 2.581				B C D		ktr	Cardiac +cMyBP-C	5.4	0.894 ± 0.039	ANOVA						Pdf/P%	Cardiac +cMyBP-C	4.5	7.659 ± 0.519	pCa	54.1799	<0.0001	F G
									Pdf/P%	Fast-Skeletal +fMyBP-C	5.5	(-) 8.245 ± 0.586				E		ktr	Cardiac - cMyBP-C	5.4	0.800 ± 0.041	ANOVA						Pdf/P%	Cardiac - cMyBP-C	4.5	11.637 ± 1.161	Treatment	328.646	<0.0001	D E
									Pdf/P%	Fast-Skeletal -fMyBP-C	5.5	7.214 ± 2.542				A B C		ktr	Cardiac + sC1C7Sc	5.4	0.700 ± 0.041	ANOVA						Pdf/P%	Cardiac +cC0C7Sc	4.5	1.268 ± 0.181	pCa*Treatment	3.3427	0.0029	I
									Pdf/P%	Fast-Skeletal +fMyBP-C	5.6	(-) 7.639 ± 0.533				E		ktr	Cardiac +cMyBP-C	5.5	0.591 ± 0.071	ANOVA						Pdf/P%	Cardiac +cMyBP-C	5.2	7.736 ± 0.425				F G
									Pdf/P%	Fast-Skeletal -fMyBP-C	5.6	10.595 ± 1.846				A B C		ktr	Cardiac - cMyBP-C	5.5	0.585 ± 0.070	ANOVA						Pdf/P%	Cardiac - cMyBP-C	5.2	10.620 ± 0.586				E F
									Pdf/P%	Fast-Skeletal +fMyBP-C	5.7	(-) 1.511 ± 0.771				D E		ktr	Cardiac + sC1C7Sc	5.5	0.517 ± 0.078	ANOVA						Pdf/P%	Cardiac +cC0C7Sc	5.2	1.371 ± 0.180				I
									Pdf/P%	Fast-Skeletal -fMyBP-C	5.7	12.134 ± 2.657				A		ktr	Cardiac +cMyBP-C	5.6	0.327 ± 0.056	ANOVA						Pdf/P%	Cardiac +cMyBP-C	5.3	11.255 ± 0.409				D E
									Pdf/P%	Slow-Skeletal +sMyBP-C	4.5	1.434 ± 0.360	pCa	9.4841	<0.0001	*		ktr	Cardiac - cMyBP-C	5.6	0.359 ± .054	ANOVA						Pdf/P%	Cardiac - cMyBP-C	5.3	13.366 ± 0.865				C D E
									Pdf/P%	Slow-Skeletal -sMyBP-C	4.5	5.209 ± 0.578	Treatment	12.9226	0.0006	*		ktr	Cardiac + sC1C7Sc	5.6	0.271 ± 0.029	ANOVA						Pdf/P%	Cardiac +cC0C7Sc	5.3	2.785 ± 0.230				H I
									Pdf/P%	Slow-Skeletal +sMyBP-C	5.2	2.417 ± 1.241	pCa*Treatment	0.4583	0.7659	n.s												Pdf/P%	Cardiac +cMyBP-C	5.4	14.455 ± 0.732				B C D
									Pdf/P%	Slow-Skeletal -sMyBP-C	5.2	6.754 ± 2.384																Pdf/P%	Cardiac - cMyBP-C	5.4	18.770 ± 0.938				A
									Pdf/P%	Slow-Skeletal +sMyBP-C	5.3	3.455 ± 0.939																Pdf/P%	Cardiac +cC0C7Sc	5.4	4.023 ± 0.383				H I
									Pdf/P%	Slow-Skeletal -sMyBP-C	5.3	8.462 ± 0.728																Pdf/P%	Cardiac +cMyBP-C	5.5	16.829 ± 0.610				A B C
									Pdf/P%	Slow-Skeletal +sMyBP-C	5.4	5.288 ± 1.423																Pdf/P%	Cardiac - cMyBP-C	5.5	17.569 ± 1.327				A B
									Pdf/P%	Slow-Skeletal -sMyBP-C	5.4	8.847 ± 0.922																Pdf/P%	Cardiac +cC0C7Sc	5.5	6.358 ± 0.457				G H
									Pdf/P%	Slow-Skeletal +sMyBP-C	5.5	7.015 ± 2.200																Pdf/P%	Cardiac +cMyBP-C	4.5	7.980 ± 0.740	pCa	4.0986	0.0011	B
									Pdf/P%	Slow-Skeletal -sMyBP-C	5.5	9.690 ± 1.289																Pdf/P%	Cardiac - cMyBP-C	4.5	12.470 ± 826	Treatment	221.784	<0.0001	B
									Krel	Cardiac +cMyBP-C	4.5	85.9733 ± 7.551	pCa	0.2391	0.7891													Pdf/P%	Cardiac +fC1C7Sc	4.5	(-) 2.638 ± 0.689	pCa*Treatment	2.7816	0.0076	C
									Krel	Cardiac -cMyBP-C	4.5	129.535 ± 13.709	Treatment	32.2202	<.0.0001													Pdf/P%	Cardiac +cMyBP-C	5.3	9.048 ± 0.900				B
									Krel	Cardiac +cMyBP-C	5.3	90.438 ± 4.314	pCa*Treatment	0.7992	0.4608													Pdf/P%	Cardiac - cMyBP-C	5.3	13.139 ± 1.158				B
									Krel	Cardiac -cMyBP-C	5.3	116.172 ± 8.789																Pdf/P%	Cardiac +fC1C7Sc	5.3	(-) 3.322 ± 1.107				C
									Krel	Cardiac +cMyBP-C	5.4	97.557 ± 7.368																Pdf/P%	Cardiac +cMyBP-C	5.4	10.177 ± 1.142				B
									Krel	Cardiac -cMyBP-C	5.4	129 ± 8.2008																Pdf/P%	Cardiac - cMyBP-C	5.4	14.860 ± 1.391				A B
									Krel	Fast-Skeletal +fMyBP-C	4.5	141.79 ± 12.665	pCa	2.5597	0.0449	*												Pdf/P%	Cardiac +fC1C7Sc	5.4	(-) 2.826 ± 0.930				C
									Krel	Fast-Skeletal -fMyBP-C	4.5	112.700 ± 10.202	Treatment	5.0671	0.0272	*												Pdf/P%	Cardiac +cMyBP-C	5.5	14.196 ± 1.049				A B
									Krel	Fast-Skeletal +fMyBP-C	5.4	153.580 ± 14.552	pCa*Treatment	1.8884	0.1207	n.s												Pdf/P%	Cardiac - cMyBP-C	5.5	21.314 ± 2.518				A
									Krel	Fast-Skeletal -fMyBP-C	5.4	123.847 ± 19.761																Pdf/P%	Cardiac +fC1C7Sc	5.5	(-) 3.421 ± 0.909				C
									Krel	Fast-Skeletal +fMyBP-C	5.5	199.742 ± 21.116																Pdf/P%	Cardiac +cMyBP-C	5.6	14.820 ± 2.556				A B
									Krel	Fast-Skeletal -fMyBP-C	5.5	140.082 ± 24.845																Pdf/P%	Cardiac - cMyBP-C	5.6	14.435 ± 2.366				A B
									Krel	Fast-Skeletal +fMyBP-C	5.6	148.203 ± 13.558																Pdf/P%	Cardiac +fC1C7Sc	5.6	(-) 5.051 ± 1.313				C
									Krel	Fast-Skeletal -fMyBP-C	5.6	166.412 ± 30.418																Pdf/P%	Cardiac +cMyBP-C	4.5	6.080 ± 0.682	pCa	13.2883	<0.0001	D E
									Krel	Fast-Skeletal +fMyBP-C	5.7	159.545 ±15.173																Pdf/P%	Cardiac - cMyBP-C	4.5	7.060 ± .921	Treatment	270.901	<0.0001	C D E
									Krel	Fast-Skeletal -fMyBP-C	5.7	187.520 ± 32.665																Pdf/P%	Cardiac + sC1C7Sc	4.5	(-) 0.659 ± 0.206	pCa*Treatment	2.4576	0.0181	F
									Krel	Slow-Skeletal +sMyBP-C	4.5	89.214 ± 31.946	pCa	0.001	*													Pdf/P%	Cardiac +cMyBP-C	5.3	4.863 ± 0.448				E
									Krel	Slow-Skeletal -sMyBP-C	4.5	165.856 ± 56.373	Treatment	0.4538	n.s													Pdf/P%	Cardiac - cMyBP-C	5.3	8.941 ± 0.543				B C D
									Krel	Slow-Skeletal +sMyBP-C	5.2	68.754 ± 16.407	pCa*Treatment	0.0584	n.s													Pdf/P%	Cardiac + sC1C7Sc	5.3	(-) 0.135 ± 0.256				F
									Krel	Slow-Skeletal -sMyBP-C	5.2	187.489 ± 43.702																Pdf/P%	Cardiac +cMyBP-C	5.4	6.267 ± 1.036				D E
									Krel	Slow-Skeletal +sMyBP-C	5.3	61.042 ± 14.709																Pdf/P%	Cardiac - cMyBP-C	5.4	9.784 ±0.568				A B C
									Krel	Slow-Skeletal -sMyBP-C	5.3	202.739 ± 54.631																Pdf/P%	Cardiac + sC1C7Sc	5.4	(-) 0.326 ± .305				F
									Krel	Slow-Skeletal +sMyBP-C	5.4	99.481 ± 29.747																Pdf/P%	Cardiac +cMyBP-C	5.5	9.368 ± 0.727				A B C D
									Krel	Slow-Skeletal -sMyBP-C	5.4	234.783 ± 65.043																Pdf/P%	Cardiac - cMyBP-C	5.5	12.603 ± 0.965				A
									Krel	Slow-Skeletal +sMyBP-C	5.5	109.689 ± 23.324																Pdf/P%	Cardiac + sC1C7Sc	5.5	0.193 ± 0.284				F
									Krel	Slow-Skeletal -sMyBP-C	5.5	320.951 ± 79.415																Pdf/P%	Cardiac +cMyBP-C	5.6	9.078 ± 0.772				B C D
																												Pdf/P%	Cardiac - cMyBP-C	5.6	11.594 ± 1.288				A B
																												Pdf/P%	Cardiac + sC1C7Sc	5.6	0.689 ± 0.359				F
																												Krel	Cardiac +cMyBP-C	4.5	85.973 ± 7.551	pCa	0.6317	0.5369	A
																												Krel	Cardiac - cMyBP-C	4.5	129.535 ± 13.709	Treatment	74.3863	<0.0001	B
																												Krel	Cardiac +cC0C7Sc	4.5	50.733 ± 3.934	pCa*Treatment	1.0675	0.3853	C
																												Krel	Cardiac +cMyBP-C	5.3	90.438 ± 4.314
																												Krel	Cardiac - cMyBP-C	5.3	116.172 ± 8.789
																												Krel	Cardiac +cC0C7Sc	5.3	60.488 ± 4.905
																												Krel	Cardiac +cMyBP-C	5.4	97.557 ± 7.368
																												Krel	Cardiac - cMyBP-C	5.4	129.367 ± 8.201
																												Krel	Cardiac +cC0C7Sc	5.4	63.038 ± 3.505
																												Krel	Cardiac +cMyBP-C	4.5	271.870 ± 42.777	pCa	1.0374	0.3833	Pre: A
																												Krel	Cardiac - cMyBP-C	4.5	481.196 ± 76.026	Treatment	26.0101	<0.0001	Post: B
																												Krel	Cardiac +fC1C7Sc	4.5	223.740 ± 20.741	pCa*Treatment	0.6701	0.6741	fC1C7Sc: A
																												Krel	Cardiac +cMyBP-C	5.3	303.755 ± 39.070
																												Krel	Cardiac - cMyBP-C	5.3	700.793 ± 183.493
																												Krel	Cardiac +fC1C7Sc	5.3	223.740 ± 22.451
																												Krel	Cardiac +cMyBP-C	5.4	268.074 ± 45.178
																												Krel	Cardiac - cMyBP-C	5.4	532.966 ± 59.542
																												Krel	Cardiac +fC1C7Sc	5.4	190.018 ± 19.160
																												Krel	Cardiac +cMyBP-C	5.5	350.438 ± 45.691
																												Krel	Cardiac - cMyBP-C	5.5	554.012 ± 123.037
																												Krel	Cardiac +fC1C7Sc	5.5	280.331 ± 34.364
																												Krel	Cardiac +cMyBP-C	4.5	179.591 ± 17.843	pCa	6.0872	0.0002	B
																												Krel	Cardiac - cMyBP-C	4.5	187.148 ± 19.790	Treatment	24.5809	<0.0001	B
																												Krel	Cardiac + sC1C7Sc	4.5	197.547 ± 25.411	pCa*Treatment	2.8077	0.0076	B
																												Krel	Cardiac +cMyBP-C	5.3	179.213 ± 17.819				B
																												Krel	Cardiac - cMyBP-C	5.3	230.418 ± 27.094				A B
																												Krel	Cardiac + sC1C7Sc	5.3	197.392 ± 22.453				B
																												Krel	Cardiac +cMyBP-C	5.4	188.272 ± 18.070				B
																												Krel	Cardiac - cMyBP-C	5.4	248.491 ± 18.498				A B
																												Krel	Cardiac + sC1C7Sc	5.4	205.152 ± 25.358				B
																												Krel	Cardiac +cMyBP-C	5.5	194.361 ± 24.130				B
																												Krel	Cardiac - cMyBP-C	5.5	301.726 ± 23.866				A
																												Krel	Cardiac + sC1C7Sc	5.5	196.707 ± 27.715				B
